# A Multicenter Confirmatory Randomized-Controlled Study of rhNRGβ1 Protein Replacement Therapy in a Murine Model of NF2-related Schwannomatosis

**DOI:** 10.64898/2026.07.31.741963

**Authors:** Michael Reuter, Susann Groth, Johanna Schleep, Lars Björn Riecken, Lisa Schindler, M. Juliane Jung, Venkat Sundaram, Emilio Cirri, Nadine Pömpner, Lisa Wedekind, Julia Palm, André Scherag, Ruth Stassart, Robert Fledrich, Reinhard Bauer, Helen Morrison

## Abstract

**Background:** Previous exploratory studies identified recombinant human Neuregulin-1 β (rhNRGβ1) as a promising therapeutic strategy for inhibiting the growth of Nf2-deficient schwannomas by promoting cellular differentiation. Because robust confirmation across independent laboratories is essential for advancing promising preclinical findings toward clinical translation, we conducted a multicenter, randomized, controlled confirmatory study under stringent preclinical standards.

**Methods:** In a pre-registered trial (DOI: 10.17590/asr.0000304), 216 mice (Nf2-flox;P0-Cre;Nefh- Cre) were randomized at three independent research sites. Following a standardized sciatic nerve crush, mice received systemic rhNRGβ1 (10 µg/kg) or vehicle for 13 weeks. Rigorous quality measures included double-blinding, standardized surgery, centralized data management, and an automated Fiji macro for objective nerve thickness quantification (Primary Outcome). Secondary molecular outcomes included Western blot and in-depth, quantitative proteomics and phosphoproteomics. All methods were SOP-based for reproducible and comparable results across the three study centers

**Results:** The primary confirmatory analysis revealed no reduction in nerve thickness in the rhNRGβ1 group (p_best case imputation_ = 0.076 and p_worst case imputation_ = 0.533). Secondary analyses via quantitative Western blotting and DIA proteomics demonstrated that core biochemical markers of Schwann cell differentiation (MBP, ERBB2) remained unchanged across all centers. Based on the absence of macroscopic or primary biochemical effects, further histological analysis was omitted to avoid scientific redundancy. High-depth profiling of a predefined 60-protein functional marker panel confirmed a remarkably stable tumor proteome across all replication sites and both sexes, with no evidence of coordinated changes in key downstream oncogenic signaling pathways (Hippo/YAP, mTORC1, and RTK-Ras-MAPK) or metabolic signaling cascades. These findings indicate an absence of measurable target engagement under our tested dosing regimen, potentially reflecting pharmacokinetic or tissue-delivery limitations rather than an invalidation of the underlying biological pathway.

**Conclusion:** Despite high statistical power and rigorous methodology, this study could not confirm rhNRGβ1 as a robust therapeutic candidate for schwannoma growth arrest or shrinkage. These findings suggest that previously reported therapeutic effects were either highly context-dependent or could not be reproduced under adequately powered, rigorously controlled experimental conditions. As underpowered preclinical studies are more susceptible to random biological variation, our results highlight the importance of sufficient sample sizes alongside robust experimental design. Our study underscores the value of trial-like methodological standards in preclinical therapeutic evaluation to identify ineffective interventions (dead ends) early and strengthen translational decision-making. Although we could not confirm the previously reported efficacy of rhNRGβ1, the multicenter framework established here provides a methodological benchmark for robust preclinical testing in translational oncology, with the potential to improve reproducibility and the success of therapies progressing to early-phase clinical trials. From a translational perspective, these findings provide a robust foundation for optimizing future rhNRGβ1-based therapeutic approaches through improved dosing, delivery routes, and treatment schedules.
