## Supplementary material for "A Multicenter Confirmatory Randomized-Controlled Study of rhNRGβ1 Protein Replacement Therapy in a Murine Model of NF2-related Schwannomatosis": Primary Outcome Data Table

### Sheet: NRG1PRTPreclinicalSt-EndReportP
record_id	lab_id	center	sex	cohort	inclusion	exclusion_time	exclusion_reason	exclusion_details	treatment	surg_success	treat_finished	treat_final_sur	thick_int	thick_cru	max_thick_int	max_thick_cru				Legend:
1	1382	LEI	m	1	y				B	y	y	y	0.654	1.259	0.757	1.451				A	rhNRGbeta1 treatment
2	1403	LEI	m	1	y				A	y	y	y	0.702	1.094	0.824	1.338				B	PBS, vehicle control treatment
3	1414	LEI	m	1	y				B	y	y	y	0.714	0.808	1.221	1.303				int	intact, uninjured sciatic nerve
4	1421	LEI	m	1	y				A	y	y	y	0.788	1.269	0.87	1.607				cru	crushed, tumor carrying nerve
5	1423	LEI	m	1	y				B	y	y	y	0.658	1.259	0.77	1.425				thick	mean nerve thickness in mm
6	1418	LEI	f	1	n	during treatment	sickness	unrelated tumor, sacrificed for animal welfare reasons	B	y	n	n								max_thick	maximum nerve thickness in mm
7	1419	LEI	f	1	y				A	y	y	y	0.732	1.3	0.823	1.529
8	1430	LEI	f	1	y				B	y	y	y	0.706	1.183	0.827	1.49				Study center:
9	1431	LEI	f	1	y				B	y	y	y	0.71	1.3	0.793	1.6				UKJ	Jena University Hospital (JUH)
10	1442	LEI	m	1	y				A	y	y	y	0.703	1.094	0.749	1.294				LEI	University of Leipzig Medical Center (ULMC)
11	1446	LEI	f	1	y				B	y	y	y	0.745	0.856	1.133	1.294				FLI	Leibniz Institute on Aging, Fritz Lipmann Institute (FLI)
12	1447	LEI	f	1	y				A	y	y	y	0.726	1.246	0.866	1.377
13	1449	LEI	f	1	y				A	y	y	y	0.791	1.045	0.932	1.199
14	1452	LEI	m	1	y				B	y	y	y	0.647	1.192	0.77	1.266
15	1467	LEI	m	1	n	during treatment	sickness	extreme weight loss, unresponsiveness, sacrificed for animal welfare reasons	B	y	n	n
16	1454	LEI	f	1	y				B	y	y	y	0.699	1.156	0.781	1.276
17	1456	LEI	f	1	y				A	y	y	y	0.774	1.254	0.87	1.451
18	1485	LEI	m	1	y				B	y	y	y	0.797	1.499	0.861	1.788
19	1458	UKJ	f	1	y				A	y	y	y	0.751	1.103	0.882	1.472
20	1476	UKJ	f	1	y				A	y	y	y	0.807	1.249	0.866	1.539
21	1487	UKJ	f	1	y				B	y	y	y	0.786	1.174	0.826	1.357
22	1489	UKJ	f	1	y				B	y	y	y	0.661	0.996	0.728	1.166
23	1531	UKJ	f	1	y				A	y	y	y	0.756	0.937	0.902	1.042
24	1544	UKJ	f	1	y				B	y	y	y	0.819	1.194	0.941	1.428
25	1493	UKJ	m	1	y				B	y	y	y	0.733	1.03	0.863	1.242
26	1509	UKJ	m	1	y				A	y	y	y	0.768	1.038	0.999	1.228
27	1516	UKJ	m	1	y				A	y	y	y	0.778	1.014	1.013	1.444
28	1517	UKJ	m	1	y				A	y	y	y	0.626	1.06	0.702	1.3
29	1525	UKJ	m	1	y				B	y	y	y	0.897	1.039	1.131	1.267
30	1547	UKJ	m	1	n	during treatment	sickness	unexplained premature death	B	y	y	n
31	1549	UKJ	m	1	y				A	y	y	y	0.728	0.924	0.924	1.14
32	1559	UKJ	m	1	n	after surgery	technical failure	nerve rupture during surgery, data still collected	B	y	y	y	1.121	0.714	1.352	0.828
33	1586	UKJ	m	1	y				B	y	y	y	0.774	1.084	1.165	1.365
34	1554	UKJ	f	1	n	after data collection	technical failure	wrong Genotype	A	y	y	y	0.757	0.815	0.838	1.04
35	1557	UKJ	f	1	y				B	y	y	y	0.706	1.023	0.806	1.217
36	1563	UKJ	f	1	n	after data collection	technical failure	wrong Genotype	A	y	y	y	0.73	0.757	0.838	0.904
37	1564	FLI	f	1	n	after data collection	technical failure	wrong Genotype	A	y	y	y	0.673	0.783	0.707	0.961
38	1571	FLI	f	1	n	after data collection	technical failure	wrong Genotype	B	y	y	y	0.91	1.417	1.113	1.725
39	1587	FLI	f	1	y				A	y	y	y	0.801	1.521	0.883	1.809
40	1588	FLI	f	1	y				B	y	y	y	0.675	1.378	0.835	1.604
41	1637	FLI	f	1	y				B	y	y	y	0.801	1.445	0.975	1.706
42	1647	FLI	f	1	y				A	y	y	y	0.711	1.325	0.852	1.654
43	1667	FLI	f	1	n	during treatment	sichness	unrelated tumor, sacrificed for animal welfare reasons	A	y	y	n
44	1677	FLI	f	1	y				B	y	y	y	0.627	1.491	0.829	1.855
45	1712	FLI	f	1	n	after data collection	technical failure	wrong Genotype	A	y	y	y	0.827	0.827	0.709	0.951
46	1605	FLI	m	1	y				B	y	y	y	0.725	1.258	0.953	1.416
47	1624	FLI	m	1	y				A	y	y	y	0.89	1.464	1.017	1.78
48	1638	FLI	m	1	y				B	y	y	y	0.708	1.136	0.809	1.651
49	1682	FLI	m	1	y				B	y	y	y	0.724	1.5	0.98	2.066
50	1696	FLI	m	1	n	after data collection	technical failure	wrong Genotype	A	y	y	y	0.732	0.984	0.816	1.285
51	1699	FLI	m	1	n	after data collection	technical failure	wrong Genotype	A	y	y	y	0.776	1.353	1.015	1.748
52	1715	FLI	m	1	y				B	y	y	y	0.815	1.412	1.03	1.72
53	1722	FLI	m	1	n	after data collection	technical failure	wrong Genotype	A	y	y	y	0.863	0.894	0.905	1.049
54	1728	FLI	m	1	y				B	y	y	y	0.795	1.305	0.943	1.56
55	1988	LEI	f	2	y				B	y	y	y	0.796	1.402	0.854	1.654
56	2007	LEI	f	2	y				B	y	y	y	0.74	1.003	0.854	1.299
57	2012	LEI	f	2	y				A	y	y	y	0.745	1.254	0.818	1.497
58	2020	LEI	f	2	y				A	y	y	y	0.799	1.159	0.936	1.407
59	2053	LEI	f	2	y				A	y	y	y	0.652	1.144	0.782	1.342
60	2068	LEI	f	2	y				B	y	y	y	0.765	1.21	0.861	1.385
61	2069	LEI	f	2	y				A	y	y	y	0.858	1.153	1.059	1.344
62	2070	LEI	f	2	y				B	y	y	y	0.833	1.078	0.962	1.219
63	2085	LEI	f	2	y				A	y	y	y	0.83	1.191	0.943	1.281
64	2015	LEI	m	2	y				A	y	y	y	0.753	1.167	0.818	1.273
65	2018	LEI	m	2	y				A	y	y	y	0.696	1.16	0.962	1.307
66	2025	LEI	m	2	n	during treatment	sickness	beginning unresponsiveness, unexplained premature death	A	y	y	n
67	2050	LEI	m	2	n	during treatment	sickness	intermittent weight loss, unexplained premature death	B	y	y	n
68	2051	LEI	m	2	y				A	y	y	y	0.729	1.047	0.861	1.329
69	2054	LEI	m	2	y				A	y	y	y	0.797	0.864	0.861	0.999
70	2058	LEI	m	2	y				B	y	y	y	0.673	1.159	0.719	1.273
71	2083	LEI	m	2	y				A	y	y	y	0.768	1.086	0.918	1.219
72	2115	LEI	m	2	y				B	y	y	y	0.765	1.143	0.936	1.38
73	2489	UKJ	f	2	y				B	y	y	y	0.727	1.124	0.876	1.282
74	2493	UKJ	f	2	y				B	y	y	y	0.755	1.198	0.923	1.326
75	2527	UKJ	f	2	y				B	y	y	y	0.787	1.142	0.837	1.253
76	2538	UKJ	f	2	y				B	y	y	y	0.819	1.274	0.905	1.475
77	2498	UKJ	f	2	y				A	y	y	y	0.741	1.187	0.799	1.325
78	2571	UKJ	f	2	y				A	y	y	y	0.597	0.7	1.332	1.54
79	2564	UKJ	f	2	y				A	y	y	y	0.796	1.167	0.921	1.361
80	2565	UKJ	f	2	y				A	y	y	y	0.752	1.313	0.902	1.451
81	2548	UKJ	f	2	n	after surgery	technical failure	nerve rupture during surgery, data not collected	B	y	n	n
82	2473	UKJ	m	2	y				B	y	y	y	0.784	1.15	0.849	1.307
83	2476	UKJ	m	2	y				B	y	y	y	0.713	1.212	0.79	1.294
84	2478	UKJ	m	2	y				A	y	y	y	0.689	1.062	0.79	1.242
85	2492	UKJ	m	2	y				A	y	y	y	0.748	0.998	0.861	1.091
86	2503	UKJ	m	2	y				A	y	y	y	0.611	0.971	0.717	1.163
87	2506	UKJ	m	2	y				A	y	y	y	0.607	0.727	1.089	1.183
88	2520	UKJ	m	2	y				B	y	y	y	0.647	1.29	0.759	1.498
89	2537	UKJ	m	2	y				B	y	y	y	0.688	1.128	0.801	1.23
90	2550	UKJ	m	2	y				A	y	y	y	0.659	1.119	0.727	1.265
91	2658	UKJ	f	3	y				A	y	y	y	0.643	1.24	0.69	1.37
92	2659	UKJ	f	3	y				B	y	y	y	0.734	1.167	0.809	1.246
93	2663	UKJ	f	3	y				B	y	y	y	0.734	1.227	0.944	1.39
94	2665	UKJ	f	3	y				B	y	y	y	0.707	1.22	0.778	1.339
95	2753	UKJ	f	3	y				A	y	y	y	0.801	1.194	0.935	1.319
96	2704	UKJ	f	3	y				B	y	y	y	0.697	1.117	0.828	1.187
97	2705	UKJ	f	3	y				B	y	y	y	0.733	1.248	0.801	1.464
98	2718	UKJ	f	3	y				A	y	y	y	0.779	1.087	0.809	1.185
99	2757	UKJ	f	3	y				B	y	y	y	0.625	1.118	0.74	1.334
100	2669	UKJ	m	3	y				A	y	y	y	0.597	1.132	0.691	1.341
101	2672	UKJ	m	3	y				B	y	y	y	0.806	1.384	0.963	1.609
102	2692	UKJ	m	3	y				B	y	y	y	0.817	1.027	0.97	1.182
103	2689	UKJ	m	3	y				A	y	y	y	0.748	1.027	0.886	1.182
104	2713	UKJ	m	3	y				B	y	y	y	0.627	1.046	0.685	1.198
105	2722	UKJ	m	3	y				A	y	y	y	0.682	1.081	0.812	1.243
106	2723	UKJ	m	3	n	during treatment	sickness	unrelated tumor, premature death	B	y	n	n
107	2730	UKJ	m	3	y				A	y	y	y	0.621	0.84	0.718	0.915
108	2698	UKJ	m	3	y				B	y	y	y	0.735	1.096	0.809	1.168
109	2577	FLI	f	2	y				A	y	y	y	0.769	1.262	0.92	1.531
110	2606	FLI	f	2	y				B	y	y	y	0.884	1.242	1.136	1.405
111	2607	FLI	f	2	y				A	y	y	y	0.702	1.197	0.795	1.463
112	2616	FLI	f	2	y				A	y	y	y	0.74	1.123	0.912	1.473
113	2624	FLI	f	2	y				B	y	y	y	0.815	1.189	0.97	1.391
114	2629	FLI	f	2	y				A	y	y	y	0.865	1.38	0.989	1.756
115	2645	FLI	f	2	y				B	y	y	y	0.92	1.497	1.239	1.616
116	2648	FLI	f	2	y				B	y	y	y	0.763	1.026	0.934	1.232
117	2655	FLI	f	2	y				B	y	y	y	0.873	1.408	1.015	1.715
118	2643	FLI	m	2	y				A	y	y	y	0.611	1.233	0.698	1.569
119	2653	FLI	m	2	y				A	y	y	y	0.812	1.322	1.131	1.594
120	2609	FLI	m	2	y				A	y	y	y	0.977	1.371	1.241	1.551
121	2625	FLI	m	2	y				B	y	y	y	0.909	1.442	1.007	1.651
122	2626	FLI	m	2	y				A	y	y	y	0.753	1.383	0.971	1.731
123	2634	FLI	m	2	y				B	y	y	y	0.864	1.482	1.095	1.975
124	2636	FLI	m	2	y				A	y	y	y	0.928	1.289	1.257	1.659
125	2637	FLI	m	2	y				B	y	y	y	0.863	1.296	1.009	1.575
126	2651	FLI	m	2	y				B	y	y	y	0.841	1.476	0.927	1.771
127	2775	FLI	f	3	y				A	y	y	y	0.603	1.269	0.765	1.508
128	2777	FLI	f	3	y				A	y	y	y	0.772	1.518	1.111	1.809
129	2792	FLI	f	3	y				B	y	y	y	0.848	1.148	1.009	1.406
130	2797	FLI	f	3	n	after data collection	technical failure	wrong Genotype	B	y	y	y	0.712	1.363	0.922	1.676
131	2846	FLI	f	3	y				B	y	y	y	0.697	1.471	0.838	1.903
132	2816	FLI	f	3	y				B	y	y	y	0.868	1.284	1.105	1.414
133	2820	FLI	f	3	y				B	y	y	y	0.697	1.321	0.802	1.6
134	2852	FLI	f	3	y				A	y	y	y	0.788	1.267	1.038	1.469
135	2870	FLI	f	3	y				A	y	y	y	0.665	1.308	0.879	1.631
136	2760	FLI	m	3	y				A	y	y	y	0.654	1.442	0.765	1.77
137	2764	FLI	m	3	y				B	y	y	y	0.815	1.211	1.048	1.464
138	2770	FLI	m	3	y				A	y	y	y	0.726	1.26	0.829	1.548
139	2772	FLI	m	3	y				B	y	y	y	0.81	1.342	1.246	1.603
140	2774	FLI	m	3	y				B	y	y	y	0.944	1.742	1.293	2.033
141	2833	FLI	m	3	y				A	y	y	y	0.763	1.544	1.156	1.671
142	2837	FLI	m	3	y				B	y	y	y	0.68	1.31	0.782	1.476
143	2806	FLI	m	3	y				B	y	y	y	0.712	1.398	0.922	1.559
144	2810	FLI	m	3	y				A	y	y	y	0.753	1.166	0.951	1.414
145	3128	LEI	f	3	n	after randomization	sickness	Hermaphrodite	B	y	n	n
146	3040	LEI	f	3	y				A	y	y	y	0.712	1.087	0.769	1.228
147	3089	LEI	f	3	y				B	y	y	y	0.718	0.773	0.878	0.943
148	3092	LEI	f	3	y				B	y	y	y	0.726	0.977	0.805	1.291
149	3056	LEI	f	3	y				B	y	y	y	0.806	0.892	0.88	1.032
150	3075	LEI	f	3	y				A	y	y	y	0.638	0.795	0.735	0.893
151	3103	LEI	f	3	y				A	y	y	y	0.653	0.779	0.714	0.843
152	3141	LEI	f	3	y				A	y	y	y	0.745	0.96	1.013	1.122
153	3142	LEI	f	3	y				A	y	y	y	0.764	1.147	0.921	1.348
154	3022	LEI	m	3	y				B	y	y	y	0.773	0.979	0.879	1.135
155	3052	LEI	m	3	y				A	y	y	y	0.771	0.913	0.842	1.097
156	3070	LEI	m	3	y				A	y	y	y	0.758	1.118	0.845	1.327
157	3071	LEI	m	3	y				A	y	y	y	0.773	0.904	0.879	1.136
158	3074	LEI	m	3	y				B	y	y	y	0.656	0.96	0.721	1.106
159	3027	LEI	m	3	y				A	y	y	y	0.586	0.99	1.136	0.667
160	3116	LEI	m	3	y				A	y	y	y	0.739	0.956	0.878	1.086
161	3102	LEI	m	3	y				B	y	y	y	0.795	0.943	0.875	1.051
162	3131	LEI	m	3	y				B	y	y	y	0.769	0.764	0.831	0.871
163	2882	UKJ	f	4	y				B	y	y	y	0.682	1.205	0.754	1.369
164	2878	UKJ	f	4	y				A	y	y	y	0.809	1.289	0.896	1.482
165	2871	UKJ	f	4	y				A	y	y	y	0.786	1.746	0.902	2.122
166	2898	UKJ	f	4	y				A	y	y	y	0.709	1.261	0.812	1.334
167	2906	UKJ	f	4	y				A	y	y	y	0.774	1.124	0.882	1.257
168	2909	UKJ	f	4	y				A	y	y	y	0.601	1.359	0.666	1.508
169	2971	UKJ	f	4	y				A	y	y	y	0.778	1.169	0.882	1.26
170	3001	UKJ	f	4	y				B	y	y	y	0.779	1.205	0.88	1.294
171	3025	UKJ	f	4	y				B	y	y	y	0.789	1.091	0.854	1.241
172	2894	UKJ	m	4	y				A	y	y	y	0.83	1.119	0.941	1.27
173	2896	UKJ	m	4	y				B	y	y	y	0.845	1.162	0.982	1.284
174	2905	UKJ	m	4	y				B	y	y	y	0.771	1.076	0.903	1.159
175	2910	UKJ	m	4	y				B	y	y	y	0.842	1.149	0.927	1.235
176	2913	UKJ	m	4	y				B	y	y	y	0.816	1.002	0.905	1.08
177	2914	UKJ	m	4	y				A	y	y	y	0.775	1.14	0.888	1.333
178	2918	UKJ	m	4	y				A	y	y	y	0.818	1.066	0.902	1.235
179	2920	UKJ	m	4	y				A	y	y	y	0.788	1.204	0.829	1.327
180	2942	UKJ	m	4	y				A	y	y	y	0.771	1.035	0.857	1.196
181	3147	FLI	f	4	y				B	y	y	y	0.753	1.426	1.01	1.835
182	3148	FLI	f	4	y				B	y	y	y	0.714	1.182	0.93	1.607
183	3150	FLI	f	4	y				B	y	y	y	0.823	1.314	0.963	1.674
184	3163	FLI	f	4	y				A	y	y	y	0.585	1.285	0.678	1.539
185	3165	FLI	m	4	y				B	y	y	y	0.802	1.487	1.062	1.786
186	3174	FLI	m	4	y				B	y	y	y	0.736	1.413	0.802	1.756
187	3175	FLI	m	4	y				A	y	y	y	0.798	1.429	0.899	1.618
188	3182	FLI	f	4	y				A	y	y	y	0.874	1.464	1.077	1.775
189	3188	FLI	f	4	y				A	y	y	y	0.898	1.349	1.162	1.544
190	3192	FLI	m	4	y				A	y	y	y	0.788	1.446	1.007	1.789
191	3213	FLI	f	4	y				B	y	y	y	0.705	1.792	0.822	2.343
192	3219	FLI	m	4	y				B	y	y	y	0.72	1.371	0.935	1.523
193	3226	FLI	m	4	y				A	y	y	y	0.724	1.396	0.897	1.832
194	3239	FLI	f	4	y				A	y	y	y	0.825	1.328	1.061	1.593
195	3241	FLI	f	4	y				A	y	y	y	0.755	1.268	0.931	1.5
196	3247	FLI	m	4	y				A	y	y	y	0.781	1.414	1.023	1.574
197	3248	FLI	m	4	y				A	y	y	y	0.867	1.201	0.976	1.362
198	3250	FLI	m	4	y				B	y	y	y	0.7	1.426	0.845	1.598
199	3494	LEI	f	4	y				A	y	y	y	0.755	1.005	0.808	1.192
200	3501	LEI	f	4	y				B	y	y	y	0.797	1.21	0.998	1.346
201	3516	LEI	f	4	y				B	y	y	y	0.87	1.35	0.962	1.577
202	3518	LEI	f	4	y				B	y	y	y	0.761	0.895	0.846	1.012
203	3544	LEI	f	4	y				B	y	y	y	0.8	0.85	0.877	1.115
204	3561	LEI	f	4	y				A	y	y	y	0.667	0.928	0.758	1.046
205	3563	LEI	f	4	y				A	y	y	y	0.802	1.141	0.924	1.269
206	3564	LEI	f	4	y				A	y	y	y	0.711	1.355	0.811	1.615
207	3489	LEI	f	4	y				B	y	y	y	0.717	1.316	0.769	1.461
208	3469	LEI	m	4	y				A	y	y	y	0.669	1.039	0.885	1.231
209	3472	LEI	m	4	y				A	y	y	y	0.726	1.002	0.847	1.073
210	3473	LEI	m	4	y				B	y	y	y	0.724	1.189	0.784	1.485
211	3474	LEI	m	4	y				A	y	y	y	0.786	1.062	1.067	1.192
212	3505	LEI	m	4	y				B	y	y	y	0.763	1.067	0.962	1.316
213	3513	LEI	m	4	y				B	y	y	y	0.646	1.103	0.769	1.154
214	3514	LEI	m	4	y				A	y	y	y	0.711	0.901	0.885	1.018
215	3566	LEI	m	4	y				B	y	y	y	0.677	1.126	0.769	1.363
216	3569	LEI	m	4	y				B	y	y	y	0.827	1.089	0.962	1.256
